# Introducing the CRISPR/Cas9 cytosine base editor toolbox ‘LeishBASEedit’ – Gene editing and high-throughput screening in *Leishmania* without requiring DNA double-strand breaks, homologous recombination or donor DNA

**DOI:** 10.1101/2022.12.08.519658

**Authors:** Tom Beneke, Markus Engstler

## Abstract

CRISPR/Cas9 gene editing has revolutionised loss-of-function experiments in *Leishmania*, the causative agent of leishmaniasis. As *Leishmania* lack a functional non-homologous DNA end joining pathway however, obtaining null mutants typically requires additional donor DNA, selection of drug resistance-associated edits or time-consuming isolation of clones. Genome-wide loss-of-function screens across different conditions and across multiple *Leishmania* species are therefore unfeasible at present. Here, we report a CRISPR/Cas9 cytosine base editor (CBE) toolbox that overcomes these limitations. We employed CBEs in *Leishmania* to introduce STOP codons by converting cytosine into thymine and created www.leishbaseedit.net for CBE primer design in kinetoplastids. Through reporter assays and by targeting single- and multi-copy genes in *L. mexicana*, *L. major, L. donovani* and *L. infantum*, we demonstrate how this tool can efficiently generate functional null mutants by expressing just one single-guide RNA, reaching up to 100% editing rate in non-clonal populations. We then generated a *Leishmania*-optimised CBE and successfully targeted an essential gene in a plasmid library delivered loss-of-function screen in *L. mexicana*. Since our method does not require DNA double-strand breaks, homologous recombination, donor DNA or isolation of clones, we believe that this enables for the first time functional genetic screens in *Leishmania* via delivery of plasmid libraries.
