## Supplementary material for "Introducing the CRISPR/Cas9 cytosine base editor toolbox ‘LeishBASEedit’ – Gene editing and high-throughput screening in *Leishmania* without requiring DNA double-strand breaks, homologous recombination or donor DNA": Table S1.xlsx

### Sheet: TdTomato 18S rRNA construct
Primer Name	Primer Sequence
1000F	GGATAACTTGGCGAAACGCCAAGC
1001R	GCTTgcagcaggtctgcattatacGCATGACATGCGTAAATCAGGAAAGG
1002F	gtgctgtgctttttcctttatcgtgtcCCGTAACGCCTTTTCAACTCACG
1003R	CCTCGTTGCGCGACCAATAATTG
1004F	CAATGCCTTCACTGGCAGTAACACC
1005R	GTTCTCACTGACATTGTAGTGCGCG

### Sheet: CBE Construction
Primer Name	Primer Sequence
1006F	TTAGCAactagtaccggtgccaccatgaaacggacagccgacggaag
1007R	TTAGCAggccggcctttttcgtggccgccggcctttttgagccgccagacagcattttg
1008F	TTAGCAaccggtgccaccatgaaacggacagccgacggaag
1084F_1stRXN	ctactgctggcggaacttcgtg
1085Rfusion	GCCTTGGAACGGGTCTGCATGGATCCtccgctacttcctccgctgctttc
1086F	GGATCCATGCAGACCCGTTCCAAGGCCAAAG
1087R	CCCGAGCCGAGTAGCTTGTCCACCTC
1088Ffusion	GAGGTGGACAAGCTACTCGGCTCGGGCggatctagcggtggatctagcg
1014R	caaccgcaaagcaatgatcctcttgc
1084F	TTAGCAcctaggtacccacacctgtgggt

### Sheet: sgRNA Cloning
sgRNA Plasmid	Guide Name	Guide Target	Reference Genome for Design	Guide Sequence	Forward Primer	Reverse Primer
pPLOT-T7GuideExpress	1033F+1039R	TdTomato, ctrl plus strand	L. donovani BPK282A1, L. infantum JPCM5, L. major Friedlin, L. mexicana MHOMGT2001U1103	GCGCTTCAAGGTGCGCATGG	TTAGCAacgcgtgaaattaatacgactcactataggGCGCTTCAAGGTGCGCATGGgttttagagctagaaatagc	TTAGCAatgcatGTCCCATTCGCCATGCCGAAG
pPLOT-T7GuideExpress	1034F+1039R	TdTomato, ctrl minus strand	L. donovani BPK282A1, L. infantum JPCM5, L. major Friedlin, L. mexicana MHOMGT2001U1104	AAGGACAGCTTCTTGTAATC	TTAGCAacgcgtgaaattaatacgactcactataggAAGGACAGCTTCTTGTAATCgttttagagctagaaatagc	TTAGCAatgcatGTCCCATTCGCCATGCCGAAG
pPLOT-T7GuideExpress	1035F+1039R	TdTomato, Target 1 plus strand	L. donovani BPK282A1, L. infantum JPCM5, L. major Friedlin, L. mexicana MHOMGT2001U1105	CACCCAGACCGCCAAGCTGA	TTAGCAacgcgtgaaattaatacgactcactataggCACCCAGACCGCCAAGCTGAgttttagagctagaaatagc	TTAGCAatgcatGTCCCATTCGCCATGCCGAAG
pPLOT-T7GuideExpress	1036F+1039R	TdTomato, Target 2 minus strand	L. donovani BPK282A1, L. infantum JPCM5, L. major Friedlin, L. mexicana MHOMGT2001U1106	GATGTCCCAGGCGAAGGGCA	TTAGCAacgcgtgaaattaatacgactcactataggGATGTCCCAGGCGAAGGGCAgttttagagctagaaatagc	TTAGCAatgcatGTCCCATTCGCCATGCCGAAG
pPLOT-T7GuideExpress	1037F+1039R	TdTomato, Target 3 minus strand	L. donovani BPK282A1, L. infantum JPCM5, L. major Friedlin, L. mexicana MHOMGT2001U1107	GCGCTCCCACTTGAAGCCCT	TTAGCAacgcgtgaaattaatacgactcactataggGCGCTCCCACTTGAAGCCCTgttttagagctagaaatagc	TTAGCAatgcatGTCCCATTCGCCATGCCGAAG
pPLOT-T7GuideExpress	1038F+1039R	TdTomato, Target 4 plus strand	L. donovani BPK282A1, L. infantum JPCM5, L. major Friedlin, L. mexicana MHOMGT2001U1108	GACCCAGGACTCCTCCCTGC	TTAGCAacgcgtgaaattaatacgactcactataggGACCCAGGACTCCTCCCTGCgttttagagctagaaatagc	TTAGCAatgcatGTCCCATTCGCCATGCCGAAG
pLdCH-hyBE4max and pLdCH-hyBE4max-LmajDBD	1039F+1039R	TdTomato, ctrl plus strand	L. donovani BPK282A1, L. infantum JPCM5, L. major Friedlin, L. mexicana MHOMGT2001U1103	GCGCTTCAAGGTGCGCATGG	ttgtGCGCTTCAAGGTGCGCATGG	aaacCCATGCGCACCTTGAAGCGC
pLdCH-hyBE4max and pLdCH-hyBE4max-LmajDBD	1040F+1040R	TdTomato, ctrl minus strand	L. donovani BPK282A1, L. infantum JPCM5, L. major Friedlin, L. mexicana MHOMGT2001U1104	AAGGACAGCTTCTTGTAATC	ttgtAAGGACAGCTTCTTGTAATC	aaacGATTACAAGAAGCTGTCCTT
pLdCH-hyBE4max and pLdCH-hyBE4max-LmajDBD	1041F+1041R	TdTomato, Target 1 plus strand	L. donovani BPK282A1, L. infantum JPCM5, L. major Friedlin, L. mexicana MHOMGT2001U1105	CACCCAGACCGCCAAGCTGA	ttgtCACCCAGACCGCCAAGCTGA	aaacTCAGCTTGGCGGTCTGGGTG
pLdCH-hyBE4max and pLdCH-hyBE4max-LmajDBD	1042F+1042R	TdTomato, Target 2 minus strand	L. donovani BPK282A1, L. infantum JPCM5, L. major Friedlin, L. mexicana MHOMGT2001U1106	GATGTCCCAGGCGAAGGGCA	ttgtGATGTCCCAGGCGAAGGGCA	aaacTGCCCTTCGCCTGGGACATC
pLdCH-hyBE4max and pLdCH-hyBE4max-LmajDBD	1043F+1043R	TdTomato, Target 3 minus strand	L. donovani BPK282A1, L. infantum JPCM5, L. major Friedlin, L. mexicana MHOMGT2001U1107	GCGCTCCCACTTGAAGCCCT	ttgtGCGCTCCCACTTGAAGCCCT	aaacAGGGCTTCAAGTGGGAGCGC
pLdCH-hyBE4max and pLdCH-hyBE4max-LmajDBD	1044F+1044R	TdTomato, Target 4 plus strand	L. donovani BPK282A1, L. infantum JPCM5, L. major Friedlin, L. mexicana MHOMGT2001U1108	GACCCAGGACTCCTCCCTGC	ttgtGACCCAGGACTCCTCCCTGC	aaacGCAGGGAGGAGTCCTGGGTC
pLdCH-hyBE4max and pLdCH-hyBE4max-LmajDBD	1068F+1068R	PF16-1 Plus strand (LdBPK_201450.1, LmjF.20.1400, LmxM.20.1400, LINF_200019300)	L. donovani BPK282A1, L. infantum JPCM5, L. major Friedlin, L. mexicana MHOMGT2001U1104	GCGCAGGAGGTGGTGGACAA	ttgtGCGCAGGAGGTGGTGGACAA	aaacTTGTCCACCACCTCCTGCGC
pLdCH-hyBE4max and pLdCH-hyBE4max-LmajDBD	1069F+1069R	PF16-2 Plus strand (LdBPK_201450.1, LmjF.20.1400, LmxM.20.1400, LINF_200019300)	L. donovani BPK282A1, L. infantum JPCM5, L. major Friedlin, L. mexicana MHOMGT2001U1105	GGCCCAGTCCATTGTTGACC	ttgtGGCCCAGTCCATTGTTGACC	aaacGGTCAACAATGGACTGGGCC
pLdCH-hyBE4max and pLdCH-hyBE4max-LmajDBD	1070F+1070R	PF16-3 Plus strand (LdBPK_201450.1, LmjF.20.1400, LmxM.20.1400, LINF_200019300)	L. donovani BPK282A1, L. infantum JPCM5, L. major Friedlin, L. mexicana MHOMGT2001U1106	GCACTCTCCGCAGCTTGCCC	ttgtGCACTCTCCGCAGCTTGCCC	aaacGGGCAAGCTGCGGAGAGTGC
pLdCH-hyBE4max and pLdCH-hyBE4max-LmajDBD	1071F+1071R	PF16-4 Plus strand (LdBPK_201450.1, LmjF.20.1400, LmxM.20.1400, LINF_200019300)	L. donovani BPK282A1, L. infantum JPCM5, L. major Friedlin, L. mexicana MHOMGT2001U1107	CGCCGACAGCCAGGCGGTGG	ttgtCGCCGACAGCCAGGCGGTGG	aaacCCACCGCCTGGCTGTCGGCG
pLdCH-hyBE4max and pLdCH-hyBE4max-LmajDBD	1072F+1072R	IFT88-1 Minus strand (LINF_270017700, LdBPK_271010.1, LmjF.27.1130, LmxM.27.1130)	L. donovani BPK282A1, L. infantum JPCM5, L. major Friedlin, L. mexicana MHOMGT2001U1108	GCGCCCCCATTGCGAAGGAG	ttgtGCGCCCCCATTGCGAAGGAG	aaacCTCCTTCGCAATGGGGGCGC
pLdCH-hyBE4max and pLdCH-hyBE4max-LmajDBD	1073F+1073R	IFT88-2 Minus strand (LINF_270017700, LdBPK_271010.1, LmjF.27.1130, LmxM.27.1130)	L. donovani BPK282A1, L. infantum JPCM5, L. major Friedlin, L. mexicana MHOMGT2001U1109	CACCAGTCCTTGTGCAGCAC	ttgtCACCAGTCCTTGTGCAGCAC	aaacGTGCTGCACAAGGACTGGTG
pLdCH-hyBE4max and pLdCH-hyBE4max-LmajDBD	1074F+1074R	IFT88-3 Plus strand (LINF_270017700, LdBPK_271010.1, LmjF.27.1130, LmxM.27.1130)	L. donovani BPK282A1, L. infantum JPCM5, L. major Friedlin, L. mexicana MHOMGT2001U1110	CCTTCGCAATGGGGGCGCGC	ttgtCCTTCGCAATGGGGGCGCGC	aaacGCGCGCCCCCATTGCGAAGG
pLdCH-hyBE4max and pLdCH-hyBE4max-LmajDBD	1075F+1075R	IFT88-4 Plus strand (LINF_270017700, LdBPK_271010.1, LmjF.27.1130, LmxM.27.1130)	L. donovani BPK282A1, L. infantum JPCM5, L. major Friedlin, L. mexicana MHOMGT2001U1111	TCTGCAGAAGGACTACGGCG	ttgtTCTGCAGAAGGACTACGGCG	aaacCGCCGTAGTCCTTCTGCAGA
pLdCH-hyBE4max and pLdCH-hyBE4max-LmajDBD	1076F+1076R	MFT-1 Minus strand (LdBPK_131590.1.1)	L. donovani BPK282A1	GTTCCACCACACTGCCATGG	ttgtGTTCCACCACACTGCCATGG	aaacCCATGGCAGTGTGGTGGAAC
pLdCH-hyBE4max and pLdCH-hyBE4max-LmajDBD	1077F+1077R	MFT-2 Minus strand (LdBPK_131590.1.1)	L. donovani BPK282A2	GCGCCAACACGGCGGTTGGT	ttgtGCGCCAACACGGCGGTTGGT	aaacACCAACCGCCGTGTTGGCGC
pLdCH-hyBE4max and pLdCH-hyBE4max-LmajDBD	1078F+1078R	MFT-3 Plus strand (LdBPK_131590.1.1)	L. donovani BPK282A3	TGGTCCAGGCGCAGTGGATG	ttgtTGGTCCAGGCGCAGTGGATG	aaacCATCCACTGCGCCTGGACCA
pLdCH-hyBE4max and pLdCH-hyBE4max-LmajDBD	1079F+1079R	MFT-4 Plus strand (LdBPK_131590.1.1)	L. donovani BPK282A4	TTAGTGCAGGTACTGCGAAA	ttgtTTAGTGCAGGTACTGCGAAA	aaacTTTCGCAGTACCTGCACTAA
pLdCH-hyBE4max and pLdCH-hyBE4max-LmajDBD	1080F+1080R	PFR2-1 Minus strand (LmxM.16.1430.1)	L. mexicana MHOMGT2001U1111	CGCTCCAGTCGGACACGTGC	ttgtCGCTCCAGTCGGACACGTGC	aaacGCACGTGTCCGACTGGAGCG
pLdCH-hyBE4max and pLdCH-hyBE4max-LmajDBD	1081F+1081R	PFR2-2 Plus strand (LmxM.16.1430.1)	L. mexicana MHOMGT2001U1112	GCAGAAGCAGAAGCTCGCTG	ttgtGCAGAAGCAGAAGCTCGCTG	aaacCAGCGAGCTTCTGCTTCTGC
pLdCH-hyBE4max and pLdCH-hyBE4max-LmajDBD	1082F+1082R	PFR2-3 Plus strand (LmxM.16.1430.1)	L. mexicana MHOMGT2001U1113	CGTGCAGAAGCTGATGCGCG	ttgtCGTGCAGAAGCTGATGCGCG	aaacCGCGCATCAGCTTCTGCACG
pLdCH-hyBE4max and pLdCH-hyBE4max-LmajDBD	1083F+1083R	PFR2-4 Plus strand (LmxM.16.1430.1)	L. mexicana MHOMGT2001U1114	GGAGGAGCAGTACTACATCA	ttgtGGAGGAGCAGTACTACATCA	aaacTGATGTAGTACTGCTCCTCC
pLdCH-hyBE4max and pLdCH-hyBE4max-LmajDBD	1084F+1084R	CRK3-1 Plus strand (LmxM.36.0550)	L. mexicana MHOMGT2001U1114	AGTGCGACTCGATCGCACTG	ttgtAGTGCGACTCGATCGCACTG	aaacCAGTGCGATCGAGTCGCACT
pLdCH-hyBE4max and pLdCH-hyBE4max-LmajDBD	1085F+1085R	CRK3-2 Plus strand (LmxM.36.0550)	L. mexicana MHOMGT2001U1115	TCCGCAGACTGCGCTGCGCG	ttgtTCCGCAGACTGCGCTGCGCG	aaacCGCGCAGCGCAGTCTGCGGA
pLdCH-hyBE4max and pLdCH-hyBE4max-LmajDBD	1086F+1086R	CRK3-3 Plus strand (LmxM.36.0550)	L. mexicana MHOMGT2001U1116	AAGCAAGAGGGCGGCTACTC	ttgtAAGCAAGAGGGCGGCTACTC	aaacGAGTAGCCGCCCTCTTGCTT
pLdCH-hyBE4max and pLdCH-hyBE4max-LmajDBD	1087F+1087R	CRK3-4 Plus strand (LmxM.36.0550)	L. mexicana MHOMGT2001U1117	CTTATTTATCAGCTTTTAGA	ttgtCTTATTTATCAGCTTTTAGA	aaacTCTAAAAGCTGATAAATAAG

### Sheet: SangerSequencing species typing
Primer Name	Primer Sequence
lpg2_F_13	GGTCCTGTCTTCTACAACAAC
lpg2_R_14	ATGTTGAGGTGCGTGTATAGGAA

### Sheet: Sanger Sequencing Plasmid val.
Target Plasmid	Primer Name	Primer Sequence
pTB007-hyBE4max and pTB007-AncBE4max	1009F	ccgtcgcgttgctttgtctaattatc
pTB007-hyBE4max, pTB007-AncBE4max, pLdCH-hyBE4max and pLdCH-hyBE4max-LmajDBD	1010R	ggaaggactcttccagtctgtggaag
pLdCH-hyBE4max and pLdCH-hyBE4max-LmajDBD	1011F	gtgagttatgaggtctgcgattgacg
pTB007-hyBE4max, pTB007-AncBE4max, pLdCH-hyBE4max and pLdCH-hyBE4max-LmajDBD	1012F	gcagatcagcgagttctccaagag
pTB007-hyBE4max and pTB007-AncBE4max	1013R	gacagctccgtccatactcgtagtg
pLdCH-hyBE4max and pLdCH-hyBE4max-LmajDBD	1014R	caaccgcaaagcaatgatcctcttgc
pTB007-hyBE4max, pTB007-AncBE4max, pLdCH-hyBE4max and pLdCH-hyBE4max-LmajDBD	1064F	atctgaccaaggccgagagag
pTB007-hyBE4max, pTB007-AncBE4max, pLdCH-hyBE4max and pLdCH-hyBE4max-LmajDBD	1066R	cgttgatcagcttccggctc
pTB007-hyBE4max, pTB007-AncBE4max, pLdCH-hyBE4max and pLdCH-hyBE4max-LmajDBD	1067F	gaacggctgaaaacctatgc
pTB007-hyBE4max, pTB007-AncBE4max, pLdCH-hyBE4max and pLdCH-hyBE4max-LmajDBD	1065R	gcaggtcctctctgttcagc
pPLOT-T7GuideExpress	M13 rev-29	CAGGAAACAGCTATGAC
pPLOT-Neo-tdTomato	1017F	gtataatgcagacctgctgc
pPLOT-Neo-tdTomato	1018R	ccaatttgagagacctgtgc

### Sheet: Sanger Sequencing Base Editing
Target Gene	Reference Genome for design	Primer Name	Primer Sequence	Primer taken for Sanger sequencing
tdTomato	L. donovani BPK282A1, L. infantum JPCM5, L. major Friedlin, L. mexicana MHOMGT2001U1104	1019F	cggttccggttctaagcttATG	1019F used for Sanger sequencing of all tdTomato targeting guides
	L. donovani BPK282A1, L. infantum JPCM5, L. major Friedlin, L. mexicana MHOMGT2001U1104	1020R	TCACCGTGGAGCAGCTGAAG
PF16 (LdBPK_201450.1, LmjF.20.1400, LmxM.20.1400, LINF_200019300)	L. donovani BPK282A1, L. infantum JPCM5, L. major Friedlin, L. mexicana MHOMGT2001U1104	1090F	CTCGCGAACTCTAGTGAGGAGATG	1090F used for Sanger sequencing of all PF16 targeting guides
	L. donovani BPK282A1, L. infantum JPCM5, L. major Friedlin, L. mexicana MHOMGT2001U1104	1091R	CTCTGGTGTGTGCTTCGCAATCTC
IFT88 (LINF_270017700, LdBPK_271010.1, LmjF.27.1130, LmxM.27.1130)	L. infantum JPCM5, L. major Friedlin	1092F	GAACGGCAACGACGAGGATATCTA	1092F used for Sanger sequencing of guide IFT88-1, IFT88-3 and IFT88-4
	L. infantum JPCM5, L. major Friedlin	1092Falt	CACCTCTGCCGCAATATCGCCAAC	1092Falt used for Sanger sequencing of guide IFT88-2
	L. infantum JPCM5, L. major Friedlin	1093R	GCGCTTGTGCTTGAGGTAGTTCAG
MFT (LdBPK_131590.1.1)	L. donovani BPK282A1	1094F	GTCTCCCTTCCCTCCCTTTCTTTG	1094F used for Sanger sequencing of guide MFT-2 and MFT-4
	L. donovani BPK282A1	1095R	GTCAACGTCCCAGTTTTGTCGCTG	1095R used for Sanger sequencing of guide MFT-1 and MFT-3
PFR2 (LmxM.16.1430.1)	L. mexicana MHOMGT2001U1104	1096F	CAATGAGCATCGCTGCGGACATGG	1096F used for Sanger sequencing of guide PFR2-1, PFR2-2 and PFR2-3
	L. mexicana MHOMGT2001U1104	1097R	CTTCAGCGCAGCAGTCTCCTGGAAC	1097R used for Sanger sequencing of guide PFR2-4

### Sheet: Illumina Sequencing
Primer Name	Primer Sequence
2000_NGS_F	ACACTCTTTCCCTACACGACGCTCTTCCGATCTgttcgtgatgtgtggatcttatcg
2001_NGS_704_R	GACTGGAGTTCAGACGTGTGCTCTTCCGATCTTCCTGAGCccgactcggtgccactttttcaa
2002_NGS_705_R	GACTGGAGTTCAGACGTGTGCTCTTCCGATCTGGACTCCTccgactcggtgccactttttcaa
2003_NGS_707_R	GACTGGAGTTCAGACGTGTGCTCTTCCGATCTCTCTCTACccgactcggtgccactttttcaa
2004_NGS_708_R	GACTGGAGTTCAGACGTGTGCTCTTCCGATCTCAGAGAGGccgactcggtgccactttttcaa
2005_NGS_709_R	GACTGGAGTTCAGACGTGTGCTCTTCCGATCTGCTACGCTccgactcggtgccactttttcaa
2006_NGS_711_R	GACTGGAGTTCAGACGTGTGCTCTTCCGATCTAAGAGGCAccgactcggtgccactttttcaa
Plasmid binding site in red
Inline barcode in green
partial p5 or p7 sequence in blue
