## Supplementary material for "Introducing the CRISPR/Cas9 cytosine base editor toolbox ‘LeishBASEedit’ – Gene editing and high-throughput screening in *Leishmania* without requiring DNA double-strand breaks, homologous recombination or donor DNA": Table S3.xlsx

### Sheet: Sheet1
	48 hours of 20 µM pre-treatment										No pre-treatment
	Triplicate Average [relative growth]					STEDV					Triplicate Average [relative growth]					STEDV
Miltefosine [µM]	WT	MFT-1	MFT-2	MFT-3	MFT-4	WT	MFT-1	MFT-2	MFT-3	MFT-4	WT	MFT-1	MFT-2	MFT-3	MFT-4	WT	MFT-1	MFT-2	MFT-3	MFT-4
5	83.966	90.4176	101.888	93.744	101.943	4.34043	0.805325	5.99396	0.822047	14.4442	104.389	92.8258	78.8653	99.7752	84.1229	4.35673	6.11538	1.68775	2.19567	4.55114
20	68.7554	81.3813	74.6053	84.491	93.5282	5.40884	1.07703	3.93341	0.691607	18.5658	69.1105	87.0933	71.2681	85.7991	77.6919	2.90699	4.07183	1.82968	1.04515	2.08366
50	-0.372811	74.2052	66.7943	85.261	6.87568	0.148081	2.23506	1.48305	0.647549	1.05919	-0.10382	58.0902	5.81567	85.0944	1.24398	0.0886921	1.53246	0.508852	0.524375	0.212559
80	0.254628	78.5557	1.62026	80.0319	2.52282	0.0632628	2.60059	0.457316	1.66002	0.852511	0.240934	21.1566	0.468189	68.419	0.110971	0.383606	3.73663	0.0616682	1.98759	0.134854
400	0.547731	0.776131	0.135341	0.0991439	4.92388	0.0128517	0.155136	0.343932	0.0519195	1.74075	0.107644	0.787089	-0.0820521	0.0979757	0.473476	0.392324	0.823613	0.436717	0.0916913	0.213697
One-way ANOVA 5&20 µM	Tukey HSD Q statistic	2.0874	2.601	2.7916	4.6776							0.7718	2.8089	1.4516	1.4046
	Tukey HSD p-value	0.577121	0.375589	0.307208	0.0217813							0.899995	0.301504	0.821921	0.840007
	Tukey HSD inferfence	insignificant	insignificant	insignificant	* p<0.05							insignificant	insignificant	insignificant	insignificant
One-way ANOVA 50&80 µM	Tukey HSD Q statistic	11.6046	5.2021	12.5558	0.7224							9.5929	0.7454	18.5986	0.1477
	Tukey HSD p-value	0.0010053	0.0090608	0.0010053	0.899995							0.0010053	0.899995	0.0010053	0.899995
	Tukey HSD inferfence	** p<0.01	** p<0.01	** p<0.01	insignificant							** p<0.01	insignificant	** p<0.01	insignificant
