## Supplementary material for "Introducing the CRISPR/Cas9 cytosine base editor toolbox ‘LeishBASEedit’ – Gene editing and high-throughput screening in *Leishmania* without requiring DNA double-strand breaks, homologous recombination or donor DNA": Table S4.xlsx

### Sheet: RAW guide counts
	Total of plasmid and day 12 raw reads										Total of plasmid and day 21 raw reads
	pLdCH-hyBE4max			pLdCH-hyBE4max-LmajDBD			Average		STDEV		pLdCH-hyBE4max			pLdCH-hyBE4max-LmajDBD			Average		STDEV
Guide Target	REP1	REP2	REP3	REP1	REP2	REP3	pLdCH-hyBE4max	pLdCH-hyBE4max-LmajDBD	pLdCH-hyBE4max	pLdCH-hyBE4max-LmajDBD	REP1	REP2	REP3	REP1	REP2	REP3	pLdCH-hyBE4max	pLdCH-hyBE4max-LmajDBD	pLdCH-hyBE4max	pLdCH-hyBE4max-LmajDBD
CRK3-1	660	802	561	855	802	846	674.333	834.333	121.138	28.3608	505	804	429	926	724	1554	579.333	1068	198.243	432.837
CRK3-2	1279	1152	834	1905	2160	1060	1088.33	1708.33	229.23	575.768	893	837	685	1930	1696	933	805	1519.67	107.629	521.366
CRK3-3	155	127	107	853	602	332	129.667	595.667	24.1109	260.558	145	125	85	743	538	283	118.333	521.333	30.5505	230.452
CRK3-4	2026	2340	1920	2499	2785	1335	2095.33	2206.33	218.416	768.027	1959	2357	1690	2392	2416	1161	2002	1989.67	335.573	717.747
TdTomato, ctrl plus strand	1929	1422	1714	3476	2997	2014	1688.33	2829	254.473	745.338	1358	1140	1767	5795	1898	3438	1421.67	3710.33	318.312	1962.72
TdTomato, ctrl minus strand	735	490	500	2015	1701	916	575	1544	138.654	566.072	533	500	448	2201	1502	633	493.667	1445.33	42.8525	785.534
TdTomato, Target 1 plus strand	3035	2303	3810	3338	3851	3601	3049.33	3596.67	753.602	256.527	2103	1818	3934	3178	2886	3791	2618.33	3285	1148.28	461.891
TdTomato, Target 2 minus strand	1583	519	599	1397	1476	1135	900.333	1336	592.558	178.496	721	483	490	1354	1203	861	564.667	1139.33	135.434	252.591
TdTomato, Target 3 minus strand	328	1046	381	2649	608	697	585	1318	400.116	1153.54	309	484	288	1555	558	537	360.333	883.333	107.612	581.775
TdTomato, Target 4 plus strand	322	409	211	852	771	288	314	637	99.2421	304.944	280	307	209	1624	533	272	265.333	809.667	50.6195	717.206
PF16-1	950	907	1316	1091	3065	749	1057.67	1635	224.754	1250.17	888	1064	898	1063	5588	865	950	2505.33	98.8534	2671.5
PF16-2	109	153	108	360	598	219	123.333	392.333	25.697	191.558	109	128	106	360	309	215	114.333	294.667	11.9304	73.555
PF16-3	617	425	329	702	1865	635	457	1067.33	146.642	691.611	1122	310	329	671	1515	764	587	983.333	463.421	462.779
PF16-4	2917	2698	2317	3230	3953	2658	2644	3280.33	303.623	648.966	3118	2629	2077	2766	3010	2545	2608	2773.67	520.818	232.595
IFT88-1	2019	1871	7872	1655	1925	1470	3920.67	1683.33	3422.76	228.819	1184	1851	15812	1646	1853	1643	6282.33	1714	8259.67	120.387
IFT88-2	1292	1092	1020	1952	2975	1811	1134.67	2246	140.93	635.257	1509	1052	993	1870	6106	1716	1184.67	3230.67	282.426	2491.3
IFT88-3	1881	6293	1618	1825	1761	2451	3264	2012.33	2626.48	381.242	1652	8554	1392	1890	1686	2784	3866	2120	4062.01	584.017
IFT88-4	3526	1710	5071	3236	2876	2566	3435.67	2892.67	1682.32	335.311	2573	1474	5653	3718	2255	2473	3233.33	2815.33	2166.34	789.295
MFT-1	4098	3335	2903	5919	4515	1731	3445.33	4055	605.092	2131.56	7690	3384	2376	11763	5245	1733	4483.33	6247	2822.42	5089.52
MFT-2	179	121	104	385	332	217	134.667	311.333	39.3234	85.8856	163	119	102	352	312	165	128	276.333	31.4802	98.47
MFT-3	9743	4802	3527	5705	4659	3841	6024	4735	3283.23	934.321	6513	4333	2956	5506	3857	4748	4600.67	4703.67	1793.54	825.393
MFT-4	5261	9759	4932	3410	3708	3856	6650.67	3658	2696.92	227.165	7048	14988	3837	3420	3569	4881	8624.33	3956.67	5740.19	803.955
PFR2-1	5074	2054	2419	3785	2369	3594	3182.33	3249.33	1648.37	768.349	11401	2037	1799	3385	2203	3681	5079	3089.67	5476.31	782.009
PFR2-2	603	936	432	1361	2652	740	657	1584.33	256.303	975.369	734	1135	534	2826	9203	832	801	4287	306.051	4372.56
PFR2-3	2095	1685	1668	2596	2780	2355	1816	2577	241.771	213.136	1974	1522	1435	2620	2334	3718	1643.67	2890.67	289.365	730.623
PFR2-4	538	514	683	3422	832	499	578.333	1584.33	91.4349	1600.15	486	426	476	1450	710	413	462.667	857.667	32.1455	534.038

### Sheet: Normalized counts and z-score
	Normalized counts																		Z-score
	Plasmid samples						Day 12 samples						Day 21 samples						Day 12 samples										Day 21 samples
	pLdCH-hyBE4max			pLdCH-hyBE4max-LmajDBD			pLdCH-hyBE4max			pLdCH-hyBE4max-LmajDBD			pLdCH-hyBE4max			pLdCH-hyBE4max-LmajDBD			pLdCH-hyBE4max			pLdCH-hyBE4max-LmajDBD			Average		STDEV		pLdCH-hyBE4max			pLdCH-hyBE4max-LmajDBD			Average		STDEV
Guide Target	REP1	REP2	REP3	REP1	REP2	REP3	REP1	REP2	REP3	REP1	REP2	REP3	REP1	REP2	REP3	REP1	REP2	REP3	REP1	REP2	REP3	REP1	REP2	REP3	pLdCH-hyBE4max	pLdCH-hyBE4max-LmajDBD	pLdCH-hyBE4max	pLdCH-hyBE4max-LmajDBD	REP1	REP2	REP3	REP1	REP2	REP3	pLdCH-hyBE4max	pLdCH-hyBE4max-LmajDBD	pLdCH-hyBE4max	pLdCH-hyBE4max-LmajDBD
CRK3-1	162.465	171.185	157.473	153.044	164.36	163.772	133.046	252.811	219.761	140.031	51.3419	213.814	18.7726	187.704	28.7208	146.325	24.5532	637.457	-0.210488	-0.303609	-0.461623	-0.224011	1.37932	-0.590899	-0.32524	0.188137	0.126957	1.04778	0.205285	-0.486649	-0.25307	-0.378914	0.468783	-0.543288	-0.178144	-0.151139	0.351999	0.543123
CRK3-2	282.872	297.176	276.775	360.581	350.106	360.466	321.573	274.732	205.535	262.097	294.925	119.185	39.5636	43.8865	13.0075	220.71	132.7	77.2945	-0.376149	-0.247787	0.53571	-0.0153012	-0.297483	1.39671	-0.0294084	0.361308	0.493598	0.907715	0.0734453	0.0304819	1.45575	-0.284427	-0.188221	0.680019	0.519892	0.0691239	0.81076	0.531233
CRK3-3	50.3542	49.5222	35.5792	175.659	128.664	123.055	6.92948	1.36707	26.1385	81.1947	29.5574	27.6032	1	1	1	10.3516	4.18033	7.46355	2.72246	4.60134	0.558785	0.565969	2.33814	2.65835	2.62753	1.85415	2.02295	1.12703	3.8593	3.80347	3.00292	2.18065	4.37032	3.9624	3.55523	3.50446	0.479133	1.16445
CRK3-4	663.781	622.946	662.6	571.763	521.998	475.287	78.9961	524.858	401.582	92.3342	260.808	129.703	23.8449	396.111	58.5417	20.6874	138.971	65.0395	3.27361	-0.233272	1.01593	3.5391	0.380468	1.95997	1.35209	1.95985	1.77744	1.57932	1.88624	-0.428342	0.378249	3.89562	-0.00713681	1.41405	0.612049	1.76751	1.17487	1.97524
TdTomato, ctrl plus strand	377.99	368.46	383.873	359.096	336.985	375.53	581.852	336.154	946.758	1239.17	660.818	522.691	136.449	105.948	460.633	2128.07	266.508	1394.99	-0.48774	-0.245798	-0.954095	-0.816695	-0.861208	-0.632703	-0.562544	-0.770202	0.360025	0.12114	-0.310325	-0.260208	-0.756082	-0.519913	-0.41078	-0.539877	-0.442205	-0.49019	0.272978	0.0694921
TdTomato, ctrl minus strand	164.948	176.326	170.038	236.973	232.344	214.991	180.122	30.7469	111.667	645.068	305.605	195.443	29.4086	27.7486	22.755	604.562	284.803	86.8516	-0.35863	0.394249	0.814502	-0.759449	-0.652815	-0.296897	0.283374	-0.56972	0.594373	0.242213	-0.0615821	-0.00632448	-0.0378202	-0.48403	-0.483457	0.0725743	-0.0352423	-0.298304	0.0277189	0.32119
TdTomato, Target 1 plus strand	611.015	609.922	625.385	654.322	639.615	647.757	882.858	522.099	2752.55	402.079	499.805	957.364	173.91	140.799	1322.89	240.909	131.668	1265.98	-0.467144	-0.235849	-1.23627	0.17036	-0.22037	-0.669534	-0.646421	-0.239848	0.523752	0.420286	-0.2452	-0.184828	-0.795096	-0.110451	0.17132	-0.472567	-0.408374	-0.137232	0.336268	0.322778
TdTomato, Target 2 minus strand	189.142	185.451	200.192	301.94	272.677	296.452	719.19	34.8481	143.754	96.6804	145.007	213.38	89.2717	7.56434	6.50374	55.6762	41.8033	113.533	-0.675316	0.337252	0.608526	1.27414	0.279718	-0.0422998	0.0901542	0.503852	0.67665	0.686242	-0.367411	1.59658	2.48382	0.324693	0.44105	0.110262	1.23766	0.292002	1.45911	0.167799
TdTomato, Target 3 minus strand	87.5167	103.007	109.689	129.687	128.188	110.247	52.6192	537.186	141.377	1311.24	32.8617	199.791	28.9066	113.022	14.0914	503.538	15.6762	157.775	0.00398918	-0.370582	-0.367762	-0.957558	1.96169	-0.779363	-0.244785	0.0749227	0.215449	1.63642	-0.287772	-0.486703	-0.00411296	-0.505638	0.709049	-0.420629	-0.259529	-0.072406	0.242531	0.678093
TdTomato, Target 4 plus strand	77.6898	92.7254	73.7109	96.5887	98.8048	99.2556	67.8192	119.582	41.576	281.929	149.475	31.1089	28.4046	36.841	17.8893	604.562	65.8401	29.3146	-0.247153	-0.290048	1.21055	-0.777722	-0.735453	1.54295	0.224451	0.00992532	0.854259	1.32781	-0.313399	-0.345006	-0.400474	-0.521356	-0.372512	0.325332	-0.35296	-0.189512	0.0440788	0.452036
PF16-1	249.51	225.42	262.935	215.801	234.277	227.799	160.004	230.962	817.405	126.412	862.448	109.953	85.7054	249.747	146.286	86.7152	2415.2	195.632	-0.0463728	-0.262369	-1.08673	0.229231	-1.0596	0.558321	-0.465158	-0.0906827	0.549026	0.855088	-0.297964	-0.487479	-0.651786	-0.14701	-0.599898	-0.291357	-0.479076	-0.346088	0.177061	0.231352
PF16-2	36.4683	50.7216	43.5564	86.6009	68.7166	86.4731	2.77179	17.1005	4.75245	2.47898	129.361	13.1464	2.0289	1	1.08396	1.97098	13.5861	13.8609
PF16-3	90.2583	101.871	116.829	145.514	143.755	139.071	247.315	114.834	59.4056	64.4536	522.808	145.027	437.144	26.7394	27.0989	35.9664	482.237	245.192	-0.625851	-0.274634	1.51719	0.635499	-1.05683	-0.421068	0.205567	-0.2808	1.14939	0.85484	-0.534975	-0.230903	-0.379831	0.1033	-0.567321	-0.457153	-0.381903	-0.307058	0.152047	0.359624
PF16-4	811.177	799.339	793.995	599.527	608.722	611.449	400.569	464.755	497.795	474.05	593.488	578.85	395.092	308.3	97.002	148.304	262.303	643.959	0.179539	-0.159724	0.928949	-0.0972611	-0.431875	-0.33536	0.316255	-0.288166	0.557064	0.172227	-0.373158	-0.338315	0.0392962	0.102772	-0.239676	-0.351018	-0.224059	-0.16264	0.228737	0.2365
IFT88-1	243.626	269.844	249.612	264.965	226.526	213.625	912.321	813.164	8644.31	350.76	407.467	439.473	244.451	590.323	8246.5	274.431	480.65	626.808	-0.673352	-0.351252	-1.55022	-0.473092	-0.822926	-0.837196	-0.858273	-0.711071	0.620504	0.206219	-0.465737	-0.526795	-0.842965	-0.391839	-0.539266	-0.519997	-0.611832	-0.4837	0.202482	0.0801358
IFT88-2	345.723	338.107	364.765	406.083	341.888	350.428	204.978	163.304	177.021	175.38	643.547	457.844	260.159	100.412	66.1133	99.0378	2454.5	506.377	0.015354	-0.111362	1.66591	0.678147	-0.843473	-0.591398	0.5233	-0.252241	0.991554	0.815538	-0.436621	-0.269963	-0.24935	0.112054	-0.593048	-0.422497	-0.318645	-0.301163	0.102689	0.367877
IFT88-3	470.589	548.363	492.882	381.728	364.417	365.479	363.416	3354.68	523.918	158.639	106.773	723.843	150.128	3618.01	116.537	158.183	96.7012	1058.15	-0.174691	-0.374485	-0.106727	0.74517	1.55556	-0.820634	-0.218635	0.493366	0.139183	1.20794	-0.278395	-0.553761	-0.388681	-0.159132	-0.00514155	-0.518726	-0.406946	-0.227666	0.138589	0.263562
IFT88-4	501.816	493.58	479.692	525.382	452.763	474.506	1428.63	311.668	4646.38	663.676	412.424	668.671	562.434	110.994	2434.82	765.158	200.114	763.746	-0.632495	-0.178523	-1.4325	-0.446363	-0.371818	-0.640473	-0.747839	-0.486218	0.634896	0.138691	-0.474885	-0.174674	-0.824926	-0.436666	-0.249098	-0.442135	-0.491495	-0.375966	0.325444	0.109906
MFT-1	396.878	444.992	441.388	508.025	478.532	482.644	2046.79	1511.59	2196.56	2373.92	1044.79	296.198	3320.56	1140.83	716.414	4766.98	1710.56	361.423	-0.708834	-0.35642	-1.27783	-0.872621	-0.904445	0.16905	-0.78103	-0.536005	0.464931	0.610803	-0.542594	-0.532713	-0.779586	-0.529906	-0.570294	-0.243894	-0.618298	-0.448031	0.139767	0.177938
MFT-2	55.2501	46.6563	41.8092	68.8479	74.1812	60.9779	11.0872	1.36707	2.37623	61.9906	9.85851	36.359	1	1	1	33.0179	2.09016	16.5329
MFT-3	1116.18	1093.49	1149.26	782.69	793.885	761.187	4521.59	1395.63	928.992	1541.8	570.521	953.901	1672.18	793.655	114.345	1127.81	306.663	1643.81	-0.683145	-0.28893	0.362377	-0.655925	-0.127315	-0.562722	-0.203233	-0.448654	0.528003	0.282163	-0.494577	-0.44554	0.241112	-0.435483	-0.196245	-0.48606	-0.233002	-0.372596	0.411326	0.154804
MFT-4	1345.33	1344.55	1376.9	717.013	720.397	735.119	959.576	4350.17	1953.05	286.918	304.323	985.435	1608.69	5850.06	297.518	233.033	314.482	1745.08	-0.122733	-0.354393	-0.479936	0.813611	0.684955	-0.608475	-0.31902	0.296697	0.18121	0.786537	-0.479786	-0.546853	-0.345564	-0.0524512	-0.244527	-0.497667	-0.457401	-0.264881	0.102495	0.223305
PFR2-1	479.357	474.701	499.504	494.103	463.012	516.456	2558.18	585.009	1456.56	1086.89	189.722	1080.06	5081.82	423.331	328.431	667.185	154.597	1360.21	-0.711998	-0.285076	-1.05307	-0.695069	0.745944	-0.844169	-0.683382	-0.264431	0.384797	0.878181	-0.544802	-0.468172	-0.681702	-0.427994	-0.130448	-0.509205	-0.564892	-0.355883	0.108173	0.19941
PFR2-2	165.207	160.069	144.83	179.792	174.329	179.325	88.0269	363.568	102.178	385.466	794.359	152.498	130.833	368.834	101.908	1028.29	4433.23	234.556	0.107599	-0.336291	0.647824	-0.686344	-1.10304	-0.230106	0.139711	-0.673164	0.492843	0.436617	-0.442419	-0.528836	-0.692488	-0.518932	-0.609242	-0.402371	-0.554581	-0.510182	0.127007	0.103713
PFR2-3	561.72	555.174	564.957	466.918	454.262	473.432	330.469	194.172	379	419.56	373.332	578.407	180.593	61.0526	46.6101	345.418	241.93	1430.25	0.0217244	-0.00252656	0.763733	-0.209294	-0.27278	-0.544647	0.260977	-0.342241	0.435568	0.17814	-0.280512	0.235404	0.465067	-0.329753	-0.311443	-0.522718	0.139986	-0.387971	0.381838	0.117052
PFR2-4	163.088	163.646	181.764	154.496	157.086	165.589	47.0756	69.0249	295.8	1726.87	75.9701	60.0309	8.11561	6.55512	22.7712	401.575	32.9263	27.1821	0.877817	-0.0699109	-0.623217	-0.964523	0.435639	1.16259	0.061563	0.211236	0.759104	1.08117	1.20784	1.63613	0.0173205	-0.485195	0.157233	1.07652	0.953763	0.24952	0.838779	0.784938
